# Multilayered regulation by RNA thermometers enables precise control of Cas9 expression

**DOI:** 10.1101/2025.05.12.651296

**Authors:** Elise K. Phillips, Dawn M. Klingeman, Adam M. Guss, Carrie A. Eckert, William G. Alexander

## Abstract

Cas9-based genome editing technologies can rapidly generate mutations to probe a diverse array of mutant genotypes. However, aberrant Cas9 nuclease translation and activity can occur despite the use of inducible promoters to control expression, leading to extensive cell death. This background killing caused by promoter leakiness severely limits the application of Cas9 for generating mutant libraries because of the potential for population skew. We demonstrate the utility of temperature sensitive RNA elements as a layer of post-transcriptional regulation to reduce the impact of promoter leak. We observe significant temperature-dependent increases in cell survival when certain RNA thermometers (RNATs) are placed upstream of the *cas9* coding sequence. We show that the most highly repressing RNAT, *hsp17rep*, significantly reduces population skew with a library of characterized guide RNAs (gRNAs). This information should be applicable to all Cas9-based methods and technologies.

**Notice:** This manuscript has been authored by UT-Battelle, LLC, under contract DE-AC05-00OR22725 with the US Department of Energy (DOE). The US government retains and the publisher, by accepting the article for publication, acknowledges that the US government retains a nonexclusive, paid-up, irrevocable, worldwide license to publish or reproduce the published form of this manuscript, or allow others to do so, for US government purposes. DOE will provide public access to these results of federally sponsored research in accordance with the DOE Public Access Plan (https://www.energy.gov/doe-public-access-plan).

**Graphical Abstract:** 
