## Supplementary material for "Multilayered regulation by RNA thermometers enables precise control of Cas9 expression": SupplementalTables.xlsx

### Sheet: Supplementary Table 1
Plasmid Name	Description	Reference	Accession Number
pWGA128	Nontargeting gRNA	Noshay 2023(58)	PV704590
pWGA130	galK targeting gRNA	Noshay 2023(58)	PV704591
pX2- cas9	ParaBAD, cas9	Bassalo 2016(43)	PV704592
pSS9_RNA	gRNA backbone vector	Garst 2017(44)	PV704593
pWGA121	ParaBAD, WT hsp17, cas9	This work	PV704587
pWGA122	ParaBAD, repressed hsp17, cas9	This work	PV704588
pWGA123	ParaBAD, derepressed hsp17, cas9	This work	PV704589
pWGA181	PL, cas9	This work	PV704584
pWGA182	PL, WT hsp17, cas9	This work	PV704585
pWGA183	PL, repressed hsp17, cas9	This work	PV704586
pWGA184	PL, derepressed hsp17, cas9	This work		submission ID 2964985
pEKP13	PL, WT hsp17 BTBX1, cas9	This work	PV704583
pEKP14	PL, repressed hsp17 BTBX1, cas9	This work	PV704582

### Sheet: Supplemental Table 2
Name	Sequence
oWGA212	GCGGAGATACGAACTTTAAGGTAATCAATTCCTTCCACACA
oWGA244	CCAATGCTTCGTTTCGTATCACACACC
oWGA245	ACGAAACGAAGCATTGGACCCGTTTTTTTGGGCTAGCACC
oWGA252	CTTAAAGTTCGTATCTCCGCC
oWGA253	TTTGTGCCGATATCTAAGCC
oWGA254	GCGGAGATACGAACTTTAAGGTAATCAATTGGTTCCACACATC
oWGA292	GCGGCACGGTGATTTCGAAATCATC
oWGA293	AGCGAGACCTGACCGCAGAAC
oWGA304	GGCTTAGATATCGGCACAAATAG
oWGA305	CTTTTCATACTCCCGCCATTC
oWGA306	GAATGGCGGGAGTATGAAAAG
oWGA333	CGCTAAGGATGATTTCTGGAATTCTAAAGATC
oWGA334	NCGCTAAGGATGATTTCTGGAATTCTAAAGATC
oWGA335	NNCGCTAAGGATGATTTCTGGAATTCTAAAGATC
oWGA336	NNNCGCTAAGGATGATTTCTGGAATTCTAAAGATC
oWGA337	NNNNCGCTAAGGATGATTTCTGGAATTCTAAAGATC
oWGA338	TTTGTTCGGGCCCAAGCTTC
oWGA339	NTTTGTTCGGGCCCAAGCTTC
oWGA340	NNTTTGTTCGGGCCCAAGCTTC
oWGA341	NNNTTTGTTCGGGCCCAAGCTTC
oWGA342	NNNNTTTGTTCGGGCCCAAGCTTC
oEKP15	CGGATGGGCGGTGATCACTG
oEKP16	CAGTGATCACCGCCCATCCG

### Sheet: Supplemental Table 3
Sample	Coverage
Donor Pool	276750X
non-permissive temperature library: no-RNAT (a)	9744X
non-permissive temperature library: no-RNAT (b)	9642.5X
non-permissive temperature library: with-RNAT (a)	3458X
non-permissive temperature library: with-RNAT (b)	3420X
permissive temperature library: no-RNAT (a)	19584X
permissive temperature library: no-RNAT (b)	19176X
permissive temperature library: with-RNAT (a)	7048X
permissive temperature library: with-RNAT (b)	6793.7X
